# Underwater CAM photosynthesis elucidated by *Isoetes* genome

**DOI:** 10.1101/2021.06.09.447806

**Authors:** David Wickell, Li-Yaung Kuo, Hsiao-Pei Yang, Amra Dhabalia Ashok, Iker Irisarri, Armin Dadras, Sophie de Vries, Jan de Vries, Yao-Moan Huang, Zheng Li, Michael S. Barker, Nolan T. Hartwick, Todd P. Michael, Fay-Wei Li

**Affiliations:** Plant Biology Section, School of Integrative Plant Science, Cornell University, Ithaca, NY, USA; Boyce Thompson Institute, Ithaca, NY, USA; Institute of Molecular & Cellular Biology, National Tsing Hua University, Hsinchu, Taiwan; Institute for Microbiology and Genetics, Department of Applied Bioinformatics, University of Goettingen, Goettingen, Germany; Campus Institute Data Science, University of Goettingen, Goettingen, Germany; Goettingen Center for Molecular Biosciences, Department of Applied Bioinformatics, University of Goettingen, Goettingen, Germany; Taiwan Forestry Research Institute, Taipei, Taiwan; Department of Integrative Biology, University of Texas at Austin, Austin, TX, USA; Department of Ecology and Evolutionary Biology, University of Arizona, Tucson, AZ, USA; The Molecular and Cellular Biology Laboratory, The Salk Institute for Biological Studies, La Jolla, CA, USA

## Abstract

To conserve water in arid environments, numerous plant lineages have independently evolved Crassulacean Acid Metabolism (CAM). Interestingly, *Isoetes*, an aquatic lycophyte, can also perform CAM as an adaptation to low CO_2_ availability underwater. However, little is known about the evolution of CAM in aquatic plants and the lack of genomic data has hindered comparison between aquatic and terrestrial CAM. Here, we investigated the underwater CAM in *Isoetes taiwanensis* by generating a high-quality genome assembly and RNA-seq time course. Despite broad similarities between CAM in *Isoetes* and terrestrial angiosperms, we identified several key differences. Notably, for carboxylation of PEP, *Isoetes* recruited the lesser-known “bacterial-type” PEPC, along with the “plant-type” exclusively used in other terrestrial CAM and C4 plants. Furthermore, we found that circadian control of key CAM pathway genes has diverged considerably in *Isoetes* relative to flowering plants. This suggests the existence of more evolutionary paths to CAM than previously recognized.

---

*Isoetes*, commonly known as quillworts, is the only genus in the lycophyte order Isoetales, containing roughly 250 described species^1^. It is the last remaining member of an ancient lineage with a fossil record that dates back to at least the late Devonian. As such, quillworts are believed to represent the closest living relatives of the giant, tree-like lycopsids such as *Sigillaria* and *Lepidodendron* that dominated the terrestrial landscape during the Carboniferous^2^. However, in contrast to its arborescent ancestors, modern *Isoetes* species are diminutive and mostly aquatic with the vast majority of species growing completely or partially submerged. Underwater, *Isoetes* can conduct CAM^3^, a carbon concentrating mechanism involving the separation of carbon uptake and fixation in a time of day (TOD) fashion, with carbon being sequestered as malate at night, to be fed into the Calvin cycle during the day. CAM is a common strategy to improve water-use efficiency among xeric-adapted plants, allowing them to keep their stomata closed during the day. However, its prevalence in aquatic species of *Isoetes*^3^, as well as several aquatic angiosperms^4,5^, suggests that it must have some utility unrelated to conserving water. Specifically, it is thought to be an adaptation to low aquatic CO_2_ availability in the oligotrophic lakes and seasonal pools where *Isoetes* species are commonly found^4,6^.

Though it has been nearly four decades since Keeley first described “CAM-like diurnal acid metabolism” in *Isoetes howellii*^7^, relatively little is known about the genetic mechanisms controlling CAM in *Isoetes* or any other aquatic plant. Previous genomic and/or transcriptomic studies that focused on terrestrial CAM have found evidence for regulatory neofunctionalization, enrichment of cis-regulatory elements, and/or reprogramming of gene regulatory networks that underlie the convergent evolution of CAM in *Sedum album*^8^, *Ananas comosus*^9^, *Kalanchoe fedtschenkoi*^10^, several orchids^11–13^, and Agavoideae species^14,15^. Furthermore, a remarkable case of amino acid sequence convergence in phosphoenolpyruvate carboxylase (PEPC), which catalyzes the carboxylation of phosphoenolpyruvate (PEP) to yield oxaloacetate (OAA), has also been reported among terrestrial CAM plants^10^. However, the lack of a high-quality genome assembly has made meaningful comparison of *Isoetes* or any other aquatic CAM plant to terrestrial CAM species impossible.

The only lycophyte genomes available to date are from the genus *Selaginella*^16–18^, leaving a deep, >300-million-year gap in our knowledge of lycophyte genomics and limiting inferences of tracheophyte evolution. *Selaginella* is the only genus in the Selaginellales, the sister clade to Isoetales. Notably, *Selaginella* is known for being one of few lineages of vascular plants for which no ancient whole genome duplications (WGDs) have been detected. Conversely, there is evidence from transcriptomic data for as many as two rounds of WGD in *Isoetes tegetiformans*^19^. As such, a thorough characterization of the history of WGD in *Isoetes* is vital to future research into the effects and significance of WGD in lycophytes as a whole.

With this study we sought to investigate genome evolution as well as the genetic underpinnings of CAM in *Isoetes*. To that end, we present a high-quality genome assembly for *Isoetes taiwanensis*. To our knowledge, this is not only the first such assembly for the order Isoetales, but also the first for an aquatic CAM plant. We found evidence for a single ancient WGD event that appears to be shared among multiple species of *Isoetes*. Additionally, while many CAM pathway genes display similar expression patterns in *Isoetes* and terrestrial angiosperms, notable differences in gene expression suggest that the evolution of CAM may have followed very different trajectories in these highly divergent groups.
