## Supplementary Table 1 for "Underwater CAM photosynthesis elucidated by *Isoetes* genome"

### Sheet: Sheet 1 - Supplementary Table S
Supplementary Table S1. Characterization and quantification of repetitive sequences in the Isoetes taiwanensis genome.
Class	Count	bpMasked	%masked
DNA	3408	2746210	0.0017
Academ-1	497	111511	0.0001
CMC-Chapaev-3	377	140146	0.0001
CMC-EnSpm	13464	7302556	0.0044
Crypton	427	245731	0.0001
Ginger	398	69737	0
IS3EU	280	72484	0
Kolobok-T2	205	49505	0
MITE	101953	26043650	0.0157
MULE-MuDR	993	517694	0.0003
Merlin	472	74982	0
MuLE-MuDR	2201	752890	0.0005
PIF-Harbinger	1382	715904	0.0004
Sola	26314	27139182	0.0164
Sola-1	2053	1907887	0.0012
Sola-2	1058	291724	0.0002
Sola-3	1155	245007	0.0001
TcMar	674	347176	0.0002
TcMar-Fot1	843	290404	0.0002
TcMar-ISRm11	31	3226	0
TcMar-Mariner	32	3758	0
hAT-Charlie	172	76039	0
hAT-Tag1	2234	1221314	0.0007
hAT-Tip100	969	532081	0.0003
hAT-hATw	200	183978	0.0001
LINE	5339	4918197	0.003
I-Jockey	2182	1689062	0.001
L1	38613	27833618	0.0168
L1-Tx1	14524	9142615	0.0055
L2	11644	6784449	0.0041
R2-NeSL	12656	5943212	0.0036
RTE-BovB	7445	6638458	0.004
RTE-X	64614	42436375	0.0256
Rex-Babar	2577	364641	0.0002
LTR	2486	726932	0.0004
Copia	56067	35016675	0.0211
DIRS	3270	2978712	0.0018
ERV1	1022	575924	0.0003
ERVK	1494	607597	0.0004
Gypsy	146560	177403526	0.107
Ngaro	352	700444	0.0004
Pao	929	178853	0.0001
unknown	100019	42556397	0.0257
RC	—	—	—
Helitron	14418	5445720	0.0033
SINE	1952	756102	0.0005
ID	785	125367	0.0001
tRNA-7SL	209	10857	0
Unknown	412129	171010348	0.1031
total_interspersed	1063078	614928857	0.3708
Low_complexity	23383	2025423	0.0012
Satellite	1504	1205021	0.0007
W-chromosome	893	123738	0.0001
Simple_repeat	177351	10826033	0.0065
rRNA	1372	897963	0.0005
snRNA	472	114605	0.0001
Total	1268053	630121640	0.38
