## Supplementary Table 2 for "Underwater CAM photosynthesis elucidated by *Isoetes* genome"

### Sheet: Sheet 1 - Supplementary table 2
Supplementary table 2: Isoetes taiwanensis has retained many genes essential to stomatal development.
Gene symbol	SCRM/2	TMM	EPF1	EPF2	EPFL6	EPFL9	SMF	FAMA	MUTE
Copy number	5	2	0	0	1	0	3	1	0
I. taiwanensis gene IDs	Itaiw_v1_scaffold_13_g10966, Itaiw_v1_scaffold_4_g04754, Itaiw_v1_scaffold_77_g34972, Itaiw_v1_scaffold_80_g35483, Itaiw_v1_scaffold_81_g35616	Itaiw_v1_scaffold_84_t35898, Itaiw_v1_scaffold_61_t31916			Itaiw_v1_contig_13_g42546, Itaiw_v1_contig_28_g43228, Itaiw_v1_contig_48_g43721, Itaiw_v1_contig_881_g47963, Itaiw_v1_scaffold_22_g15913, Itaiw_v1_scaffold_22_g15923, Itaiw_v1_scaffold_43_g26242, Itaiw_v1_scaffold_6_g06021		Itaiw_v1_contig_32_t43316, Itaiw_v1_scaffold_5_t05017, Itaiw_v1_scaffold_57_t30612	Itaiw_v1_scaffold_13_g11103
