## Supplementary Table 3 for "Underwater CAM photosynthesis elucidated by *Isoetes* genome"

### Sheet: Sheet 1
Supplemental Table S3: Putative novel cis-regulatory elements (CREs) identified in Isoetes taiwanensis. While half of the CREs identified by ELEMENT analysis closely matched known transcription factor binding sites in Arabidopsis, many remained unclassified.
MOTIF ID:	Consensus	component_words	TOMTOM matches	Best match	p-value
cluster_0	CGACGTCCC	CGACG, ACGTC, CGTCCC	87	ATGACGTC (TGA10(bZIP)/colamp-TGA10-DAP-Seq(GSE60143)/Homer)	0.00116
cluster_1	AAACCCTRNVM	AAACCCTA, AACCCTAA, AACCCTA, ACCCTAAC, ACCCTAAA, ACCCTAA, ACCCTA, CCCTAAT, CCCTAAAC, CCCTAAA, CCCTAA, CCCTA, CCTAGGAA, CCTAG, CCTAAAC, CCTAAA, CCTAA, CCTA, CTAGGGC, TAGGGC	5	AGGGTTTAGGGTTTA (AT4G12670(MYBrelated)/col-AT4G12670-DAP-Seq(GSE60143)/Homer)	5.91e-07
cluster_10	CGAGGCC	CGAGGC, AGGCC, GGCC	0	NA	NA
cluster_12	GKGGCA	GTGGCA, GGGCA	0	NA	NA
cluster_16	ACAGAG	ACAGAG, CAGAG	0	NA	NA
cluster_17	AGAATAAG	AGAATAAG, GAATAAG, AATAAG	0	NA	NA
cluster_18	CGGAG	CGGAG, CGGA	1	TCTCCGGCGA (AT3G58630(Trihelix)/col-AT3G58630-DAP-Seq(GSE60143)/Homer)	0.000376
cluster_2	CCWRRRYYYHRG	CCTAAACC, AGGGTTTT, AGGGTTTC, AGGGTTTA, AGGGTTT, AGGGTT, GGGTTTTA, GGGTTTT, GGGTTTC, GGGTTTAG, GGGTTTAA, GGGTTTA, GGGTTT, GAACCC, AAACC, GGTTTTAG, GGTTTTA, GGTTTAG, GGTTTAAG,GGTTTAA, GGTTTA, AACCC, GTTTAG, GTTTA, ACCCT, ACCC	2	TAAACCCT (TRP2(MYBrelated)/colamp-TRP2-DAP-Seq(GSE60143)/Homer)	0.000195
cluster_21	CCTSAG	CCTGA, CTCAG	0	NA	NA
cluster_3	RAAATATCTC	GAAATATC, AAAATATC, AAATATCT, AAATATC, AATATCT, AATATC, ATATCTC	9	AAATATCT_3 (LHY1(MYBrelated)/col-LHY1-DAP-Seq(GSE60143)/Homer)	1.63e-07
cluster_4	CCYVCARGG	CCTGCAA, CCTGC, CCCCAGG, ACAGG, CAGGG, CAGG	0	NA	NA
cluster_5	ACCRGCC	ACCG, ACCAGCC	0	NA	NA
cluster_6	ACCSCCGG	ACCCCCG, CGCCG, CCCG, CCGG	10	GACGGTGG (ESE3(AP2EREBP)/col-ESE3-DAP-Seq(GSE60143)/Homer)	0.00137
cluster_7	GACGAAG	GACGA, ACGAAG, ACGA	1	CKTCKTCTTY (Unknown4/Arabidopsis-Promoters/Homer)	0.000498
cluster_8	ATCGA	ATCGA, TCGA	0	NA	NA
cluster_9	ACGTGG	ACGTGG, ACGTG	60	GCCACGTCAGCA (bZIP42(bZIP)/colamp-bZIP42-DAP-Seq(GSE60143)/Homer)	1.44e-05
