## Supplementary Table 4 for "Underwater CAM photosynthesis elucidated by *Isoetes* genome"

### Sheet: Sheet 1 - Supplementary Table S
Supplementary Table S4: Few known circadian motifs are found upstream of CAM genes with TOD expression in Isoetes taiwanensis.
Motif ID	Query motif	Sequence name	Strand	Start	End	P-value	Q-value	Matched sequence
TCP-15	NGGNCCCAC	MDH=Itaiw_v1_scaffold_13_g11115(+)	+	599	607	5.54e-05	1	CGGCCCCGC
EE	AAATATCT	ME=Itaiw_v1_scaffold_7_g07027(-)	-	493	500	2.65e-05	0.104	AAATATCT
EE	AAATATCT	ME=Itaiw_v1_scaffold_7_g07027(-)	-	936	943	2.65e-05	0.104	AAATATCT
EE	AAATATCT	MDH=Itaiw_v1_scaffold_42_g25657(-)	+	87	94	2.65e-05	0.104	AAATATCT
EE	AAATATCT	MDH=Itaiw_v1_scaffold_42_g25657(-)	+	723	730	2.65e-05	0.104	AAATATCT
EE	AAATATCT	PPC1=Itaiw_v1_scaffold_45_g26818(+)	+	872	879	2.65e-05	0.104	AAATATCT
CBS	AAAAATCT	PEPCK=Itaiw_v1_contig_76_g44209(-)	-	417	424	2.65e-05	0.105	AAAAATCT
CBS	AAAAATCT	MDH=Itaiw_v1_scaffold_13_g11115(+)	-	860	867	2.65e-05	0.105	AAAAATCT
CBS	AAAAATCT	PPCK=Itaiw_v1_scaffold_52_g29403(+)	+	176	183	2.65e-05	0.105	AAAAATCT
CBS	AAAAATCT	PPC2=Itaiw_v1_scaffold_16_g12385(+)	+	555	562	2.65e-05	0.105	AAAAATCT
CBS	AAAAATCT	MDH=Itaiw_v1_scaffold_42_g25657(-)	+	950	957	2.65e-05	0.105	AAAAATCT
TBX	AAACCCT	MDH=Itaiw_v1_scaffold_18_g13936(-)	+	714	720	6.51e-05	0.71	AAACCCT
TBX	AAACCCT	PPC2=Itaiw_v1_scaffold_16_g12385(+)	+	977	983	6.51e-05	0.71	AAACCCT
